# The Exon Junction Complex Core Represses Caner-specific Mature mRNA Re-splicing: A Potential Key Role in Terminating Splicing

**DOI:** 10.1101/2021.04.01.438154

**Authors:** Yuta Otani, Ken-ichi Fujita, Toshiki Kameyama, Akila Mayeda

## Abstract

Using the TSG101 pre-mRNA, we previously discovered cancer-specific resplicing of mature mRNA that generates aberrant transcripts/proteins. The fact that mRNA is aberrantly re-spliced in various cancer cells implies there must be an important mechanism to prevent deleterious re-splicing on the spliced mRNA in normal cells. We thus postulated that the mRNA re-splicing is controlled by specific repressors, and we searched for repressor candidates by siRNA-based screening for mRNA re-splicing activity. We found that knockdown of EIF4A3, which is a core component of the exon junction complex (EJC), significantly promoted mRNA re-splicing. Remarkably, we could recapitulate cancer-specific mRNA resplicing in normal cells by knock-down of any of the core EJC proteins, EIF4A3, MAGOH or RBM8A (Y14), implicating the EJC core as the repressor of mRNA re-splicing often observed in cancer cells. We propose that the EJC core is a critical mRNA quality control factor to prevent over-splicing of mature mRNA.
