## Supplementary Tables S1, S2 for "The Exon Junction Complex Core Represses Caner-specific Mature mRNA Re-splicing: A Potential Key Role in Terminating Splicing": TableS2(bioRxiv)R.xlsx

### Sheet: AMO2111P
Table S2 List of the siRNA-targeting genes. The effective knock-down efficiencies (>50%) were verified (except for one gene) by real-time RT–PCR.
RefSeq Accession Number	Gene Symbol	Full Gene Name	Gene ID	siRNA ID	Sense siRNA Sequence	Antisense siRNA Sequence
NM_003488	AKAP1	A kinase (PRKA) anchor protein 1	8165	s15665	UCAACAUCAUGUAGACAAAtt	UUUGUCUACAUGAUGUUGAga
NM_003488	AKAP1	A kinase (PRKA) anchor protein 1	8165	s15667	AGAUCUACAUUUCAACCCUtt	AGGGUUGAAAUGUAGAUCUtg
NM_032359	C3orf26	chromosome 3 open reading frame 26	84319	s38911	GCUUGGUGAUUGAAUUAGAtt	UCUAAUUCAAUCACCAAGCgt
NM_032359	C3orf26	chromosome 3 open reading frame 26	84319	s38913	GGACAUUCCCGAGAUAAGAtt	UCUUAUCUCGGGAAUGUCCat
NM_037370	CCNDBP1	cyclin D-type binding-protein 1	23582	s24132	GCCUCUUGAAUGAUACUGAtt	UCAGUAUCAUUCAAGAGGCca
NM_037370	CCNDBP1	cyclin D-type binding-protein 1	23582	s24133	GAUCAUUGCAUGAAUAGAAtt	UUCUAUUCAUGCAAUGAUCaa
NM_030627	CPEB4	cytoplasmic polyadenylation element binding protein 4	80315	s37201	CAUCGUCUCUUACUGGUUUtt	AAACCAGUAAGAGACGAUGcg
NM_030627	CPEB4	cytoplasmic polyadenylation element binding protein 4	80315	s37202	GAUAAACGGGUGGAAGUUAtt	UAACUUCCACCCGUUUAUCta
NM_015235	CSTF2T	cleavage stimulation factor, 3' pre-RNA, subunit 2, 64kDa, tau variant	23283	s23470	AGAUCCUAGAGCUCCUAUAtt	UAUAGGAGCUCUAGGAUCUga
NM_015235	CSTF2T	cleavage stimulation factor, 3' pre-RNA, subunit 2, 64kDa, tau variant	23283	s23471	CCAUUAUUGACUCACCCUAtt	UAGGGUGAGUCAAUAAUGGgc
NM_018665	DDX43	DEAD (Asp-Glu-Ala-Asp) box polypeptide 43	55510	s30919	GCAAGGCAAUGCAAACGAAtt	UUCGUUUGCAUUGCCUUGCtg
NM_018665	DDX43	DEAD (Asp-Glu-Ala-Asp) box polypeptide 43	55510	s30921	GAAGAAUACGUACACCGAAtt	UUCGGUGUACGUAUUCUUCaa
NM_198963	DHX57	DEAH (Asp-Glu-Ala-Asp/His) box polypeptide 57	90957	s40539	CAGACGUAGUAAUCGAUGUtt	ACAUCGAUUACUACGUCUGtt
NM_198963	DHX57	DEAH (Asp-Glu-Ala-Asp/His) box polypeptide 57	90957	s40541	GUCGAGUAUUCAUCCGAGAtt	UCUCGGAUGAAUACUCGACta
NM_006893	EIF2D	eukaryotic translation initiation factor 2D	1939	s4495	GCUUCGAGCUGAUGUGACAtt	UGUCACAUCAGCUCGAAGCtt
NM_006893	EIF2D	eukaryotic translation initiation factor 2D	1939	s4496	GGUUGAUGCAGACAACAAAtt	UUUGUUGUCUGCAUCAACCag
NM_004094	EIF2S1	eukaryotic translation initiation factor 2, subunit 1 alpha, 35kDa	1965	s4555	CGUUCUAUCAACAAACUCAtt	UGAGUUUGUUGAUAGAACGga
NM_004094	EIF2S1	eukaryotic translation initiation factor 2, subunit 1 alpha, 35kDa	1965	s4557	CCCAUUAAGAUUAAUCUAAtt	UUAGAUUAAUCUUAAUGGGca
NM_014740	EIF4A3	eukaryotic translation initiation factor 4A, isoform 3	9775	s18876	GGAUAUUCAGGUUCGUGAAtt	UUCACGAACCUGAAUAUCCaa
NM_014740	EIF4A3	eukaryotic translation initiation factor 4A, isoform 3	9775	s18877	CGAGCAAUCAAGCAGAUCAtt	UGAUCUGCUUGAUUGCUCGtt
NM_031308	EPPK1	epiplakin 1	83481	s37967	GGAAUUAGACGACAGAUCAtt	UGAUCUGUCGUCUAAUUCCtt
NM_031308	EPPK1	epiplakin 1	83481	s37968	GGCCUGUACCUGCUACAAAtt	UUUGUAGCAGGUACAGGCCcg
NM_013986	EWSR1	Ewing sarcoma breakpoint region 1	2130	s4886	AGAUUUUCAAGGGAGCAAAtt	UUUGCUCCCUUGAAAAUCUtt
NM_013986	EWSR1	Ewing sarcoma breakpoint region 1	2130	s4888	GCCUCCCACUGGUUAUACUtt	AGUAUAACCAGUGGGAGGCtg
NM_004699	FAM50A	family with sequence similarity 50, member A	9130	s17437	GCUUCUUGCCUGAUCGAGAtt	UCUCGAUCAGGCAAGAAGCtt
NM_004699	FAM50A	family with sequence similarity 50, member A	9130	s17438	AAUCCAACAUUGACAAGAAtt	UUCUUGUCAAUGUUGGAUUtc
XM_011545782	FUS	FUS RNA binding protein	2521	s533595	GAUUGGUAUUAUUAAGACAtt	UGUCUUAAUAAUACCAAUCtg
XM_011545782	FUS	FUS RNA binding protein	2521	s533596	GUGUUACCCUCGUUAUUUUtt	AAAAUAACGAGGGUAACACtg
NM_015721	GEMIN4	gem (nuclear organelle) associated protein 4	50628	s27064	CGUUGACACUUCUGCCGAAtt	UUCGGCAGAAGUGUCAACGgt
NM_015721	GEMIN4	gem (nuclear organelle) associated protein 4	50628	s27065	CGGUGCCUCUCUUUGGAUAtt	UAUCCAAAGAGAGGCACCGct
NM_031266	HNRNPAB	heterogeneous nuclear ribonucleoprotein A/B	3182	s6716	GGUUUAUCCUGUUCAAAGAtt	UCUUUGAACAGGAUAAACCca
NM_031266	HNRNPAB	heterogeneous nuclear ribonucleoprotein A/B	3182	s6717	GGAUCCAAAGUUGAACAAAtt	UUUGUUCAACUUUGGAUCCat
NM_031370	HNRNPD	heterogeneous nuclear ribonucleoprotein D (AU-rich element RNA binding protein 1, 37kDa)	3184	s6722	GAAUCGGAGAGUGUAGAUAtt	UAUCUACACUCUCCGAUUCtt
NM_031370	HNRNPD	heterogeneous nuclear ribonucleoprotein D (AU-rich element RNA binding protein 1, 37kDa)	3184	s6724	GGAAGGUGAUUGAUCCUAAtt	UUAGGAUCAAUCACCUUCCca
NM_002140	HNRNPK	heterogeneous nuclear ribonucleoprotein K	3190	s6737	CGAUGAAACCUAUGAUUAUtt	AUAAUCAUAGGUUUCAUCGta
NM_002140	HNRNPK	heterogeneous nuclear ribonucleoprotein K	3190	s6739	GAGCUUCGAUCAAAAUUGAtt	UCAAUUUUGAUCGAAGCUCcc
NM_005826	HNRNPR	heterogeneous nuclear ribonucleoprotein R	10236	s19979	GGUUAUACUCUGGAUGUAAtt	UUACAUCCAGAGUAUAACCag
NM_005826	HNRNPR	heterogeneous nuclear ribonucleoprotein R	10236	s19981	GGAAAACUCGAAAGAGUAAtt	UUACUCUUUCGAGUUUUCCaa
NM_006558	KHDRBS3	KH domain containing, RNA binding, signal transduction associated 3	10656	s20949	CUAUGAUUACGGACAUGGAtt	UCCAUGUCCGUAAUCAUAGta
NM_006558	KHDRBS3	KH domain containing, RNA binding, signal transduction associated 3	10656	s20950	GAAGAAACCUUGACAAAAAtt	UUUUUGUCAAGGUUUCUUCtt
NM_014878	KIAA0020	KIAA0020	9933	s19272	GCAGACAACUCAGUGAUAAtt	UUAUCACUGAGUUGUCUGCtt
NM_014878	KIAA0020	KIAA0020	9933	s19274	GGCAUUUGAUUGUAUUGAUtt	AUCAAUACAAUCAAAUGCCgc
NM_021177	LSM2	LSM2 homolog, U6 small nuclear RNA associated (S. cerevisiae)	57819	s33744	GUAUCUCAACAUCAAACUAtt	UAGUUUGAUGUUGAGAUACtg
NM_021177	LSM2	LSM2 homolog, U6 small nuclear RNA associated (S. cerevisiae)	57819	s33745	GCAUCGGGAAUAAAAUUUAtt	UAAAUUUUAUUCCCGAUGCgg
NM_144778	MBNL2	muscleblind-like 2 (Drosophila)	10150	s19767	CAGCAGAAACGGAAUGGAAtt	UUCCAUUCCGUUUCUGCUGat
NM_144778	MBNL2	muscleblind-like 2 (Drosophila)	10150	s19768	GAGAAUAACUAAACAUUGUtt	ACAAUGUUUAGUUAUUCUCaa
NM_032390	MKI67IP	MKI67 (FHA domain) interacting nucleolar phosphoprotein	84365	s38966	GGAAGAAAUUAGCUAAAAAtt	UUUUUAGCUAAUUUCUUCCtg
NM_032390	MKI67IP	MKI67 (FHA domain) interacting nucleolar phosphoprotein	84365	s38967	CUACUUGACGAAACCCAGAtt	UCUGGGUUUCGUCAAGUAGgt
NM_022764	MTHFSD	methenyltetrahydrofolate synthetase domain containing	64779	s34923	ACAGGAUACCCAACUUUAAtt	UUAAAGUUGGGUAUCCUGUga
NM_022764	MTHFSD	methenyltetrahydrofolate synthetase domain containing	64779	s34925	AGAACGGGAUUGUUUAAUAtt	UAUUAAACAAUCCCGUUCUca
NM_002497	NEK2	NIMA (never in mitosis gene a)-related kinase 2	4751	s126	GGCGAAUUCCAUACCGUUAtt	UAACGGUAUGGAAUUCGCCtg
NM_002497	NEK2	NIMA (never in mitosis gene a)-related kinase 2	4751	s128	GCUUGCUAAAGGAACGGAAtt	UUCCGUUCCUUUAGCAAGCtg
NM_138329	NLRP6	NLR family, pyrin domain containing 6	171389	s46906	GCAGAUUGGUUGCUGCGCAtt	UGCGCAGCAACCAAUCUGCag
NM_138329	NLRP6	NLR family, pyrin domain containing 6	171389	s46907	GCUCCGUGAAGAUCACCAAtt	UUGGUGAUCUUCACGGAGCgg
NM_033109	PNPT1	polyribonucleotide nucleotidyltransferase 1	87178	s40091	CCGUUACAUUUGAUUCAUUtt	AAUGAAUCAAAUGUAACGGta
NM_033109	PNPT1	polyribonucleotide nucleotidyltransferase 1	87178	s40092	CUCAUAAACUUGCUAUGGAtt	UCCAUAGCAAGUUUAUGAGta
NM_006347	PPIH	peptidylprolyl isomerase H (cyclophilin H)	10465	s20485	GACUUCUAGUGAUGAGAAAtt	UUUCUCAUCACUAGAAGUCca
NM_006347	PPIH	peptidylprolyl isomerase H (cyclophilin H)	10465	s223120	AAGACGGCCGAGAACUUUAtt	UAAAGUUCUCGGCCGUCUUag
XR_921998	PRPF3	pre-mRNA processing factor 3	9129	s530930	CGACAAAUCGAGGAGAGGAtt	UCCUCUCCUCGAUUUGUCGtg
XR_921998	PRPF3	pre-mRNA processing factor 3	9129	s530932	CAGAAGACAUGGAAUCCAAtt	UUGGAUUCCAUGUCUUCUGat
NM_006328	RBM14	RNA binding motif protein 14	10432	s20407	GCAGCUCAACGGCAAAGAAtt	UUCUUUGCCGUUGAGCUGCgc
NM_006328	RBM14	RNA binding motif protein 14	10432	s20408	CGCUAUUCGGGCUCCUAUAtt	UAUAGGAGCCCGAAUAGCGtg
XM_940318	RBM44	RNA binding motif protein 44	375316	s51683	GGAAUAGAAUUAGUUCGAAtt	UUCGAACUAAUUCUAUUCCca
XM_940318	RBM44	RNA binding motif protein 44	375316	s51685	GGCUAUAACAAAAGGAUCAtt	UGAUCCUUUUGUUAUAGCCat
NM_194272	RBPMS2	RNA binding protein with multiple splicing 2	348093	s51323	CCCAUGCUGCGUUCACCUAtt	UAGGUGAACGCAGCAUGGGag
NM_194272	RBPMS2	RNA binding protein with multiple splicing 2	348093	s51324	UGUUGGUUUUGUGAUCUUUtt	AAAGAUCACAAAACCAACAgg
NM_006711	RNPS1	RNA binding protein S1, serine-rich domain	10921	s21474	GGAUCGCUCAAAAGAUAAAtt	UUUAUCUUUUGAGCGAUCCtt
NM_006527	SLBP	stem-loop binding protein	7884	s15450	GACCAGAGUUAACAAAGAAtt	UUCUUUGUUAACUCUGGUCct
NM_006527	SLBP	stem-loop binding protein	7884	s228164	GCAAGAAAUACACCCUGUAtt	UACAGGGUGUAUUUCUUGCaa
NM_198216	SNRPB	small nuclear ribonucleoprotein polypeptides B and B1	6628	s13220	GGACCUCCUCCCAAAGAUAtt	UAUCUUUGGGAGGAGGUCCct
NM_198216	SNRPB	small nuclear ribonucleoprotein polypeptides B and B1	6628	s13221	AGAUACUGGUAUUGCUCGAtt	UCGAGCAAUACCAGUAUCUtt
NM_006938	SNRPD1	small nuclear ribonucleoprotein D1 polypeptide 16kDa	6632	s13228	GAACCUAAGGUGAAAUCUAtt	UAGAUUUCACCUUAGGUUCaa
NM_006938	SNRPD1	small nuclear ribonucleoprotein D1 polypeptide 16kDa	6632	s13229	CAUUCGGUAUUUUAUUCUAtt	UAGAAUAAAAUACCGAAUGtt
NM_172231	SUGP1	SURP and G patch domain containing 1	57794	s33720	GGACUACAAGGAUAACCCAtt	UGGGUUAUCCUUGUAGUCCtc
NM_172231	SUGP1	SURP and G patch domain containing 1	57794	s33721	GCUCAUCGCUCAGAAGAAAtt	UUUCUUCUGAGCGAUGAGCtc
NM_006706	TCERG1	transcription elongation regulator 1	10915	s21460	GAGUUGCACAAGAUAGUUUtt	AAACUAUCUUGUGCAACUCct
NM_006706	TCERG1	transcription elongation regulator 1	10915	s21461	GUCUCGAUGGAGCAAAGUAtt	UACUUUGCUCCAUCGAGACtg
XM_001134346	THOC4	THO complex 4	10189	s19853	CAUUCAGCUUGUCACGUCAtt	UGACGUGACAAGCUGAAUGtt
XM_001134346	THOC4	THO complex 4	10189	s19855	GGAACUCUUUGCUGAAUUUtt	AAAUUCAGCAAAGAGUUCCtg
NM_003252	TIAL1	TIA1 cytotoxic granule-associated RNA binding protein-like 1	7073	s14134	CAGAAGUCCUUAUACUUCAtt	UGAAGUAUAAGGACUUCUGtc
NM_003252	TIAL1	TIA1 cytotoxic granule-associated RNA binding protein-like 1	7073	s14135	GGAUUUGGAGUAGAUCAAUtt	AUUGAUCUACUCCAAAUCCtt
NM_014698	TMEM63A	transmembrane protein 63A	9725	s18746	GGAGGACAACAAUAGCAAAtt	UUUGCUAUUGUUGUCCUCCca
NM_014698	TMEM63A	transmembrane protein 63A	9725	s18747	GACUGACAAUGACCUCCUUtt	AAGGAGGUCAUUGUCAGUCtg
NM_025077	TOE1	target of EGR1, member 1 (nuclear)	114034	s41523	CGAUAUUGACCUUAUCAUUtt	AAUGAUAAGGUCAAUAUCGtg
NM_025077	TOE1	target of EGR1, member 1 (nuclear)	114034	s41525	CCGGAAAUGUGAACGGGAAtt	UUCCCGUUCACAUUUCCGGaa
XM_017029740	UPF3B	UPF3 regulator of nonsense transcripts homolog B (yeast)	65109	s535068	GAAUUUGCACCUUUUCAAAtt	UUUGAAAAGGUGCAAAUUCta
XM_017029740	UPF3B	UPF3 regulator of nonsense transcripts homolog B (yeast)	65109	s535069	CUAUCGAUGAUGAUCCAGAtt	UCUGGAUCAUCAUCGAUAGtc
NM_020196	XAB2	XPA binding protein 2	56949	s32465	CUCUGGUACCGAUACCUGAtt	UCAGGUAUCGGUACCAGAGtt
NM_020196	XAB2	XPA binding protein 2	56949	s32466	GGGAGAUCAUCAACACCUAtt	UAGGUGUUGAUGAUCUCCCgg
NM_015070	ZC3H13	zinc finger CCCH-type containing 13	23091	s23010	GGAAAGAGGAGGAUCGUAAtt	UUACGAUCCUCCUCUUUCCat
NM_015070	ZC3H13	zinc finger CCCH-type containing 13	23091	s23012	CCUUAGAUGUGAUAGAUGUtt	ACAUCUAUCACAUCUAAGGga
NM_019103	ZMAT5	zinc finger, matrin-type 5	55954	s224398	AGUUUCUACUGACAGGCCAtt	UGGCCUGUCAGUAGAAACUtc
NM_019103	ZMAT5	zinc finger, matrin-type 5	55954	s224399	GUAGCAGGGCUGAACCCAUtt	AUGGGUUCAGCCCUGCUACtt
NM_005674	ZNF239	zinc finger protein 239	8187	s15680	CAGAGAACCUUCAAGUUAAtt	UUAACUUGAAGGUUCUCUGaa
NM_005674	ZNF239	zinc finger protein 239	8187	s15681	CUGUGACCAUAAUAACUGUtt	ACAGUUAUUAUGGUCACAGgg
